# Contact Lens Wear Alters Transcriptional Responses to *Pseudomonas aeruginosa* in Both the Corneal Epithelium and the Bacteria

**DOI:** 10.1101/2024.12.03.626720

**Authors:** Naren G. Kumar, Melinda R Grosser, Stephanie Wan, Daniel Schator, Eugene Ahn, Eric Jedel, Vincent Nieto, David J. Evans, Suzanne M. J. Fleiszig

**Affiliations:** Herbert Wertheim School of Optometry & Vision Science, University of California, Berkeley, CA USA; Graduate Program in Infectious Diseases and Immunity, University of California, Berkeley, CA USA; College of Pharmacy, Touro University California, Vallejo, CA USA; Graduate Groups in Vision Science and Microbiology, University of California, Berkeley, CA USA

## Abstract

**Purpose:** Healthy corneas resist colonization by virtually all microbes yet contact lens wear can predispose the cornea to sight-threatening infection with *Pseudomonas aeruginosa*. Here, we explored how lens wear changes corneal epithelium transcriptional responses to *P. aeruginosa* and its impact on bacterial gene expression.

**Methods:** Male and female C57BL/6J mice were fitted with a contact lens on one eye for 24 h. After lens removal, corneas were immediately challenged for 4 h with *P. aeruginosa*. A separate group of naïve mice were similarly challenged with bacteria. Bacteria-challenged eyes were compared to uninoculated naive controls as was lens wear alone. Total RNA-sequencing determined corneal epithelium and bacterial gene expression.

**Results:** Prior lens wear profoundly altered the corneal response to *P. aeruginosa*, including: upregulated pattern-recognition receptors (*tlr3, nod1*), downregulated lectin pathway of complement activation (*masp1*), amplified upregulation of *tcf7*, *gpr55, ifi205, wfdc2* (immune defense) and further suppression of *efemp1* (corneal stromal integrity). Without lens wear, *P. aeruginosa* upregulated mitochondrial and ubiquinone metabolism genes. Lens wear alone upregulated *axl, grn, tcf7, gpr55* (immune defense) and downregulated Ca2^+^-dependent genes *necab1, snx31 and npr3*. *P. aeruginosa* exposure to prior lens wearing vs. naïve corneas upregulated bacterial genes of virulence (*popD*), its regulation (*rsmY*, PA1226) and antimicrobial resistance (*arnB*, *oprR*).

**Conclusion:** Prior lens wear impacts corneal epithelium gene expression altering its responses to *P. aeruginosa* and how *P. aeruginosa* responds to it favoring virulence, survival and adaptation. Impacted genes and associated networks provide avenues for research to better understand infection pathogenesis.
