## Supplemental Table S1 for "Contact Lens Wear Alters Transcriptional Responses to *Pseudomonas aeruginosa* in Both the Corneal Epithelium and the Bacteria"

### Sheet: Table S1-unique h9_224 genes_Ju
Supplemental Table S1				CL PAO1 versus Control (Naïve)
	Gene	ENSEMBL	baseMean	log2Fold-Change	P value
1	4933427I22Rik	ENSMUSG00000085928	24.0478	9.64725	0.00200561
2	Dmac2l	ENSMUSG00000054894	20.7467	9.59561	0.00542278
3	Gm13391	ENSMUSG00000086109	29.5822	9.40935	1.29769e-08
4	Mapkapk2	ENSMUSG00000016528	16.8582	9.28476	0.00123352
5	Klhdc7a	ENSMUSG00000078234	16.0347	9.13306	0.00535605
6	Slc1a4	ENSMUSG00000020142	14.442	8.95052	2.57028e-06
7	Lrrc38	ENSMUSG00000028584	13.2281	8.94769	0.00305701
8	Cep95	ENSMUSG00000018372	10.7995	8.64518	9.29619e-06
9	Ulk1	ENSMUSG00000029512	14.5658	8.58943	1.69334e-06
10	Olfr485	ENSMUSG00000108995	8.83899	8.43982	2.11401e-05
11	Gm36736	ENSMUSG00000108351	8.44098	8.37599	2.9717e-05
12	Zan	ENSMUSG00000079173	8.87875	8.36005	3.09996e-05
13	Rfpl4	ENSMUSG00000035191	7.9573	8.2565	5.70609e-05
14	Gemin6	ENSMUSG00000055760	7.88665	8.25487	6.55614e-05
15	Nkx1-2	ENSMUSG00000048528	7.35565	8.14509	7.14612e-05
16	Diras2	ENSMUSG00000047842	7.21823	8.12447	0.000122265
17	Map2k4	ENSMUSG00000033352	9.28817	8.08578	2.9151e-05
18	Gm49411	ENSMUSG00000116185	7.66831	8.06795	0.000160894
19	BC085271	ENSMUSG00000102478	6.58084	8.02433	0.000221229
20	Kifbp	ENSMUSG00000036955	6.19496	7.93843	0.000329964
21	Cdkn1a	ENSMUSG00000023067	6.33792	7.91672	0.000273291
22	AI463170	ENSMUSG00000112388	6.60981	7.87238	0.000315874
23	Olfr1247	ENSMUSG00000075081	5.91242	7.87006	0.000448657
24	Gm45588	ENSMUSG00000110065	6.86082	7.84428	0.00028288
25	Luc7l3	ENSMUSG00000020863	7.17147	7.76971	0.000249459
26	Cish	ENSMUSG00000032578	6.69756	7.74718	0.000520323
27	Gm16130	ENSMUSG00000086624	6.15133	7.69987	0.000665036
28	Gm16066	ENSMUSG00000082848	7.38528	7.69524	0.000842314
29	Gm10370	ENSMUSG00000115150	5.35732	7.64581	0.00063528
30	Gm3476	ENSMUSG00000079371	6.54264	7.64306	0.0011168
31	Fgf8	ENSMUSG00000025219	4.96147	7.61616	0.00132176
32	Msantd1	ENSMUSG00000051246	4.96147	7.61616	0.00132176
33	Rps15-ps3	ENSMUSG00000118264	4.96147	7.61616	0.00132176
34	Wfdc12	ENSMUSG00000042845	4.9197	7.58876	0.00104153
35	Syndig1l	ENSMUSG00000071234	4.9197	7.58876	0.00104153
36	Gm37602	ENSMUSG00000102747	4.9197	7.58876	0.00104153
37	Pfkfb2	ENSMUSG00000026409	5.18486	7.56137	0.00089713
38	NA	ENSMUSG00000119233	4.57559	7.50097	0.00207977
39	NA	ENSMUSG00000120674	4.57559	7.50097	0.00207977
40	Amer2	ENSMUSG00000021986	6.05468	7.468	0.00256896
41	Sh2d2a	ENSMUSG00000028071	9.43945	7.45248	0.000349973
42	Grn	ENSMUSG00000034708	6.98301	7.37732	0.00037195
43	1110008P14Rik	ENSMUSG00000039195	6.0003	7.34707	0.00255789
44	Mep1a	ENSMUSG00000023914	4.92049	7.33959	0.00185167
45	Gm7972	ENSMUSG00000109032	6.75621	7.3364	0.000645606
46	Dync1li1	ENSMUSG00000032435	3.96874	7.27367	0.00331845
47	Gm2926	ENSMUSG00000108764	3.96874	7.27367	0.00331845
48	Mthfd2	ENSMUSG00000005667	6.24021	7.25002	0.00124066
49	Zc3hav1l	ENSMUSG00000047749	5.05445	7.24265	0.00366095
50	Adamts16	ENSMUSG00000049538	5.23012	7.24033	0.00170944
51	Gm11733	ENSMUSG00000069588	4.05013	7.2391	0.00369755
52	Frrs1l	ENSMUSG00000045589	3.62463	7.16377	0.00684979
53	Olfr954	ENSMUSG00000094745	3.62463	7.16377	0.00684979
54	Gm43662	ENSMUSG00000105571	3.62463	7.16377	0.00684979
55	Gm13697	ENSMUSG00000095824	6.58469	7.13289	0.00341795
56	Nmd3	ENSMUSG00000027787	3.66435	7.04131	0.00802904
57	Lgi2	ENSMUSG00000039252	6.16798	7.03656	0.00431284
58	NA	ENSMUSG00000120923	5.75932	7.0341	0.00324832
59	Mir205hg	ENSMUSG00000097850	3.97346	7.00868	0.00691136
60	Padi6	ENSMUSG00000040935	3.65345	7.00657	0.00970393
61	NA	ENSMUSG00000119115	3.65345	7.00657	0.00970393
62	4930570B17Rik	ENSMUSG00000115337	3.5807	7.0065	0.00981493
63	Ankrd31	ENSMUSG00000109561	4.45188	6.85821	0.005098
64	Gas6	ENSMUSG00000031451	4.57469	6.83474	0.00695124
65	Rexo2	ENSMUSG00000032026	4.44851	6.83167	0.00946279
66	Gm49703	ENSMUSG00000113687	4.55407	6.73262	0.00849736
67	Tlr3	ENSMUSG00000031639	8.63876	6.64002	0.00174927
68	Gm12969	ENSMUSG00000084011	5.42975	6.57595	0.00602766
69	Dydc1	ENSMUSG00000021790	3.78178	6.5722	0.00894702
70	Msx3	ENSMUSG00000025469	6.82666	6.56	0.00276467
71	Gm48582	ENSMUSG00000114501	14.8927	6.48584	1.98852e-05
72	Opa3	ENSMUSG00000052214	5.1486	6.47608	0.00798231
73	Itpr3	ENSMUSG00000042644	4.73248	6.3915	0.00938997
74	Gm38386	ENSMUSG00000102599	12.7608	6.38054	0.000389019
75	Mrps16	ENSMUSG00000049960	5.50376	6.33673	0.00918979
76	Spint3	ENSMUSG00000074596	25.9918	6.3194	0.00293194
77	Naga	ENSMUSG00000022453	7.51589	6.2703	0.00215189
78	Mpst	ENSMUSG00000071711	6.77813	6.19567	0.00769262
79	Poli	ENSMUSG00000038425	12.8249	6.096	7.30396e-05
80	Gm14317	ENSMUSG00000086179	21.3765	6.02094	5.52049e-07
81	Gm26761	ENSMUSG00000097668	6.37583	5.60134	0.00765929
82	Gpr25	ENSMUSG00000052759	5.50686	5.55697	0.00891642
83	Arl16	ENSMUSG00000057594	6.60467	5.5311	0.00634279
84	A830008E24Rik	ENSMUSG00000100627	22.188	5.48557	2.8786e-07
85	Slc39a1	ENSMUSG00000052310	10.3815	5.39098	0.000982068
86	Gm42552	ENSMUSG00000105087	10.8309	5.31902	0.00128692
87	Pigc	ENSMUSG00000026698	16.2258	5.10897	0.000179167
88	Arap3	ENSMUSG00000024451	9.25488	5.08673	0.00108323
89	Slc66a2	ENSMUSG00000034006	15.5269	5.02297	0.000111621
90	Gm34574	ENSMUSG00000112805	7.27564	5.01237	0.00531453
91	Jmjd4	ENSMUSG00000036819	12.9146	5.00825	0.00266939
92	Exd2	ENSMUSG00000032705	8.68481	4.85979	0.00281994
93	Apbb1ip	ENSMUSG00000026786	361181	4.82618	0.00366303
94	Scube3	ENSMUSG00000038677	14.0335	4.80443	7.91068e-05
95	Glp1r	ENSMUSG00000024027	11.7137	4.77821	0.000393478
96	N4bp1	ENSMUSG00000031652	9.16932	4.69217	0.00109934
97	A730032A03Rik	ENSMUSG00000085649	8.42396	4.68883	0.00271596
98	NA	ENSMUSG00000120714	16.3818	4.62774	1.05041e-05
99	Aacs	ENSMUSG00000029482	13.7486	4.60681	0.000983211
100	Crtc2	ENSMUSG00000027936	11.2463	4.50741	0.00106706
101	NA	ENSMUSG00000120803	25.5081	4.43346	1.35385e-06
102	Gm44652	ENSMUSG00000109167	6.6793	4.30171	0.0097349
103	Fem1c	ENSMUSG00000033319	13.0752	4.29015	0.000607795
104	Accs	ENSMUSG00000040272	6.99085	4.28281	0.00717185
105	Abcc2	ENSMUSG00000025194	13.4891	4.27546	0.00126067
106	N4bp2	ENSMUSG00000037795	11.1286	4.20283	0.00157157
107	Cecr2	ENSMUSG00000071226	28.8274	4.05228	2.49932e-06
108	Olfr924	ENSMUSG00000062103	16.8327	3.83478	0.000199733
109	Ctr9	ENSMUSG00000005609	11.9972	3.8191	0.00267576
110	Ttc39b	ENSMUSG00000038172	20.2908	3.78668	9.76502e-05
111	Pla2g12b	ENSMUSG00000009646	9.56891	3.68623	0.00737515
112	Mylk2	ENSMUSG00000027470	10.7087	3.66846	0.00831833
113	E430002N23Rik	ENSMUSG00000117380	16.1869	3.66569	0.000675471
114	Slc25a18	ENSMUSG00000004902	18.6779	3.66145	0.000690258
115	Ttc9	ENSMUSG00000042734	47.7403	3.6204	6.36597e-07
116	Galnt14	ENSMUSG00000024064	12.2171	3.5556	0.00534116
117	Snhg6	ENSMUSG00000098234	17.3207	3.53362	0.00033183
118	Neurl1a	ENSMUSG00000006435	19.045	3.52243	0.000610874
119	Pcdhga5	ENSMUSG00000103567	28.552	3.50084	1.72831e-05
120	Cyb5r1	ENSMUSG00000026456	12.1543	3.49038	0.00534201
121	Fam151a	ENSMUSG00000034871	17.7999	3.3827	0.00591078
122	Map4k2	ENSMUSG00000024948	12.5965	3.35703	0.00494272
123	Tex14	ENSMUSG00000010342	14.7546	3.22386	0.00431837
124	Gemin7	ENSMUSG00000044709	23.7149	3.18803	0.00216595
125	Gm53048	ENSMUSG00000118501	17.0009	3.05197	0.00244944
126	Ptchd3	ENSMUSG00000039198	16.4528	2.95076	0.00390018
127	4933407L21Rik	ENSMUSG00000026224	27.653	2.94823	0.000885617
128	Wfdc8	ENSMUSG00000070533	359.149	2.92704	0.000822131
129	Pcdhgb2	ENSMUSG00000102748	30.7192	2.91603	0.000375804
130	Ttc21b	ENSMUSG00000034848	37.8893	2.86287	0.000594806
131	Th	ENSMUSG00000000214	19.8462	2.84494	0.00255429
132	Slc26a10	ENSMUSG00000040441	23.9018	2.72582	0.00564907
133	Riok1	ENSMUSG00000021428	116.8	2.71921	7.92961e-12
134	Rnf139	ENSMUSG00000037075	25.3482	2.69213	0.003495
135	Gm17227	ENSMUSG00000091558	27.7517	2.67277	0.0085001
136	Tubgcp2	ENSMUSG00000025474	54.1886	2.55955	6.70479e-05
137	P2ry2	ENSMUSG00000032860	34.8949	2.51568	0.000825134
138	Adora1	ENSMUSG00000042429	33.9393	2.46777	0.00139983
139	Gm37549	ENSMUSG00000103015	24.1576	2.461	0.00740072
140	Gm17034	ENSMUSG00000090293	33.6182	2.33663	0.00396269
141	Olfr562-ps1	ENSMUSG00000110122	25.5008	2.32848	0.00804735
142	6430573P05Rik	ENSMUSG00000102545	34.0045	2.15878	0.00793397
143	Nod1	ENSMUSG00000038058	106.17	2.14634	4.49456e-06
144	Spred3	ENSMUSG00000037239	123.401	2.11474	6.83994e-06
145	Lman2	ENSMUSG00000021484	40.204	2.09708	0.00694879
146	Cldn19	ENSMUSG00000066058	90.1391	2.0719	0.0020881
147	Mbp	ENSMUSG00000041607	129.734	2.03701	7.85754e-06
148	Cplane1	ENSMUSG00000039801	108.473	2.01312	2.77559e-05
149	Gm12207	ENSMUSG00000086920	47.1267	1.98876	0.00605647
150	Chil1	ENSMUSG00000064246	51.588	1.94089	0.00229433
151	Anp32b	ENSMUSG00000028333	186.367	1.89862	0.00114561
152	Zfp526	ENSMUSG00000046541	92.748	1.81121	0.0014441
153	Lypla1	ENSMUSG00000025903	94.4123	1.77578	0.000371497
154	Cpped1	ENSMUSG00000065979	103.524	1.74407	0.000280799
155	Incenp	ENSMUSG00000024660	70.5039	1.6784	0.00782074
156	Gm45805	ENSMUSG00000110626	157.831	1.63815	9.81793e-05
157	Vmac	ENSMUSG00000054723	141.268	1.55919	0.00496745
158	Hcar1	ENSMUSG00000049241	75.5099	1.53921	0.0089113
159	Prpf3	ENSMUSG00000015748	304.861	1.48141	3.01602e-05
160	Gm43788	ENSMUSG00000107286	107.269	1.44815	0.0069823
161	Gm45828	ENSMUSG00000108526	170.477	1.44611	0.00480788
162	Gm31718	ENSMUSG00000110697	106.062	1.43355	0.00846874
163	Trim67	ENSMUSG00000036913	183.211	1.41939	0.00330286
164	Cep83	ENSMUSG00000020024	166.865	1.41025	0.00197639
165	Zbtb20	ENSMUSG00000022708	170.722	1.40528	0.00510069
166	Sipa1l1	ENSMUSG00000042700	220.93	1.37662	0.000421343
167	Polk	ENSMUSG00000021668	500.343	1.36962	0.000533872
168	Lingo3	ENSMUSG00000051067	367.841	1.35339	0.00448326
169	Arfgef3	ENSMUSG00000019852	439.17	1.32326	6.22251e-05
170	Map6	ENSMUSG00000055407	175.484	1.29318	0.00394317
171	Ago3	ENSMUSG00000028842	179.685	1.28813	0.00821934
172	Tcf7l2	ENSMUSG00000024985	199.472	1.28195	0.00368529
173	Myo1e	ENSMUSG00000032220	406.295	1.27082	0.000222506
174	Zmiz1	ENSMUSG00000007817	235.68	1.26856	0.0068018
175	Dap	ENSMUSG00000039168	790.685	1.26231	4.92157e-05
176	2200002D01Rik	ENSMUSG00000030587	344.327	1.25784	0.00207925
177	Hipk4	ENSMUSG00000040424	263.409	1.19357	0.00244222
178	Smarcc1	ENSMUSG00000032481	701.194	1.1884	0.000168557
179	Atp2b2	ENSMUSG00000030302	214.959	1.16207	0.00779868
180	Rnf111	ENSMUSG00000032217	538.675	1.15131	0.000361341
181	Mroh7	ENSMUSG00000047502	1087.7	1.12367	0.000238231
182	Lama3	ENSMUSG00000024421	619.935	1.12003	0.00292072
183	Ubap2	ENSMUSG00000028433	366.893	1.11882	0.00329246
184	Bora	ENSMUSG00000022070	573.246	1.10915	0.00707144
185	Catsperg1	ENSMUSG00000049676	2698.99	1.10293	1.346e-05
186	Apc2	ENSMUSG00000020135	324.272	1.08794	0.00662551
187	Akap9	ENSMUSG00000040407	1086.19	1.07183	0.000575737
188	Gm31600	ENSMUSG00000114800	429.919	1.03366	0.00532277
189	Ssr1	ENSMUSG00000021427	908.041	1.01179	0.00537914
190	Qpctl	ENSMUSG00000030407	2726.83	-1.1145	0.000177392
191	Bpi	ENSMUSG00000052922	421.223	-1.20719	0.00549887
192	Mbnl1	ENSMUSG00000027763	340.541	-1.21844	0.00825427
193	Gls	ENSMUSG00000026103	1079.74	-1.27415	0.000161973
194	Cep295	ENSMUSG00000046111	200.35	-1.37982	0.00193888
195	Gm7457	ENSMUSG00000072683	148.998	-1.3876	0.00540226
196	Slc25a48	ENSMUSG00000021509	278.588	-1.42221	0.000857071
197	Vps4b	ENSMUSG00000009907	277.808	-1.44755	0.0027138
198	Zfp846	ENSMUSG00000058192	341.12	-1.44891	5.66324e-05
199	Cyp4a31	ENSMUSG00000028712	262.441	-1.61552	0.00105716
200	Mmp14	ENSMUSG00000000957	85.2864	-1.63242	0.00656164
201	Slc47a2	ENSMUSG00000069855	122.256	-1.64899	0.00454893
202	Gm37488	ENSMUSG00000104125	82.8216	-1.70658	0.00597492
203	Gpn1	ENSMUSG00000064037	71.7937	-1.87916	0.00365571
204	Rnf7	ENSMUSG00000051234	82.0849	-1.90725	0.00304448
205	Mief1	ENSMUSG00000022412	75.7884	-2.16574	0.000821117
206	Lck	ENSMUSG00000000409	45.7879	-2.47554	0.00187645
207	Gm42848	ENSMUSG00000106888	31.1824	-2.54442	0.00929424
208	Mpzl2	ENSMUSG00000032092	41.2463	-2.61468	0.00501083
209	NA	ENSMUSG00000121300	40.9449	-2.71469	0.00224072
210	Gm43726	ENSMUSG00000106353	63.6284	-2.76218	7.93324e-05
211	Eva1a	ENSMUSG00000035104	26.0679	-2.76903	0.00457605
212	Ppp2cb	ENSMUSG00000009630	28.3925	-2.88774	0.00630663
213	Kdm5d	ENSMUSG00000056673	267.666	-2.89503	0.00908633
214	C030013C21Rik	ENSMUSG00000085078	35.2854	-2.94178	0.00305481
215	Gm42031	ENSMUSG00000110386	25.5134	-2.9732	0.00703961
216	Mrps5	ENSMUSG00000027374	27.1991	-3.0186	0.00479666
217	Masp1	ENSMUSG00000022887	36.1765	-3.39929	0.00267464
218	Vmn1r220	ENSMUSG00000096099	28.4214	-3.55549	0.00246025
219	Rbbp9	ENSMUSG00000027428	21.2515	-4.88767	0.00463432
220	Uqcr11	ENSMUSG00000020163	8.6726	-5.09454	0.00923752
221	NA	ENSMUSG00000120514	9.83277	-5.41959	0.00460305
222	6530402F18Rik	ENSMUSG00000079499	11.3228	-5.56901	0.00295539
223	Gm12116	ENSMUSG00000087501	31.7384	-5.84183	0.000616329
224	Morc2b	ENSMUSG00000048602	17.5034	-6.10881	0.000521587
