## Supplemental Table S2 for "Contact Lens Wear Alters Transcriptional Responses to *Pseudomonas aeruginosa* in Both the Corneal Epithelium and the Bacteria"

### Sheet: Table S2A
Supplemental Table S2A				PAO1 versus Control (Naïve)		CL PAO1 versus Control (Naïve)
	Gene	ENSEMBL	baseMean	log2Fold-Change	P value	log2Fold-Change	P value
1	Sdhd	ENSMUSG00000000171	502.96	1.01827	0.00364964	1.27694	2.66892e-05
2	Tcf7	ENSMUSG00000000782	41.9023	6.26457	0.00024933	10.1937	3.79137e-10
3	Snrnp27	ENSMUSG00000001158	505.319	1.03643	0.00810676	1.0787	0.00575474
4	Klf4	ENSMUSG00000003032	3175.01	1.22369	8.61487e-09	1.43884	1.60879e-13
5	Mri1	ENSMUSG00000004996	1169.74	2.03462	1.08607e-20	1.99161	6.2107e-19
6	Bcas2	ENSMUSG00000005687	17.894	5.39217	0.0022567	7.76422	5.13515e-06
7	Adgrl1	ENSMUSG00000013033	180.813	2.31965	3.48771e-11	2.9176	9.97307e-18
8	Cyth1	ENSMUSG00000017132	14.7479	4.11295	0.000918574	3.47785	0.00997053
9	Pigt	ENSMUSG00000017721	6.29607	7.05013	0.00118088	6.88904	0.00192924
10	Wfdc2	ENSMUSG00000017723	90.0413	9.46093	6.32731e-07	11.4559	1.114e-09
11	Lhx1	ENSMUSG00000018698	20.2912	7.88397	8.69082e-06	8.77045	7.15008e-07
12	Cops6	ENSMUSG00000019494	160.299	1.79287	1.05242e-05	2.0484	4.1813e-07
13	Pcsk4	ENSMUSG00000020131	163.416	1.21005	0.00761988	1.46245	0.00055335
14	2310011J03Rik	ENSMUSG00000020133	97.0027	1.64865	0.000811866	1.91134	8.57959e-05
15	Vps13d	ENSMUSG00000020220	130.796	-1.7027	0.000308411	-1.44357	0.00972446
16	Efemp1	ENSMUSG00000020467	27.3226	-2.83978	0.000526124	-5.41118	0.00114911
17	Stxbp4	ENSMUSG00000020546	656.298	-1.43361	0.000169473	-1.65239	8.98278e-06
18	Gucy2e	ENSMUSG00000020890	62.9954	1.65383	0.00814175	2.51518	6.55846e-06
19	Wdr37	ENSMUSG00000021147	136.191	1.52644	0.0041228	2.42836	1.14145e-07
20	Pabpc1	ENSMUSG00000022283	1812.68	1.19591	5.99486e-05	1.34397	1.51877e-06
21	St13	ENSMUSG00000022403	8.74888	7.43013	0.000243873	6.14505	0.00428052
22	Septin3	ENSMUSG00000022456	586.1	1.07497	0.0021047	1.15893	0.000639496
23	Nelfe	ENSMUSG00000024369	603.33	1.35492	0.00119993	1.81321	8.70381e-07
24	Scyl1	ENSMUSG00000024941	175.786	4.86403	4.32156e-24	6.02954	2.69566e-37
25	Ube3a	ENSMUSG00000025326	7.67733	6.80155	0.000840614	5.89185	0.00663374
26	Plk4	ENSMUSG00000025758	93.2364	2.41616	0.00080971	2.51121	0.000561978
27	Gdap1	ENSMUSG00000025777	5.80618	6.96629	0.00307909	6.47523	0.00761246
28	Col19a1	ENSMUSG00000026141	169.011	2.1876	1.71652e-07	1.44861	0.00564067
29	Chit1	ENSMUSG00000026450	114.68	2.30038	2.57743e-07	2.45595	6.52261e-08
30	Ucma	ENSMUSG00000026668	7.38171	6.8009	0.00160082	6.18872	0.00599353
31	Rnf220	ENSMUSG00000028677	102.308	3.48711	1.13152e-13	4.41936	7.71299e-22
32	Map7d1	ENSMUSG00000028849	72.3592	1.53522	0.00951539	1.61874	0.00765962
33	Ccr9	ENSMUSG00000029530	75.0708	2.22715	2.00747e-05	2.89377	9.56791e-09
34	Lmod2	ENSMUSG00000029683	22.8874	8.04763	2.0212e-06	8.94796	1.20079e-07
35	Asb15	ENSMUSG00000029685	22.3681	8.33075	1.27233e-06	9.12165	1.09557e-07
36	Tspan11	ENSMUSG00000030351	9.50596	5.73528	0.00440054	8.32265	1.70472e-05
37	Psmd8	ENSMUSG00000030591	23.8306	5.98139	0.000569822	7.62062	7.67435e-06
38	Maz	ENSMUSG00000030678	40.3806	3.16117	0.00250024	3.20358	0.00271787
39	Zpr1	ENSMUSG00000032078	97.7424	1.79823	0.000349	1.80143	0.000637066
40	Rasgrf1	ENSMUSG00000032356	494.867	-2.9882	3.84254e-05	-3.6245	5.43056e-07
41	Nfatc1	ENSMUSG00000033016	54.9771	1.68949	0.00945493	1.97658	0.00204097
42	Klf9	ENSMUSG00000033863	42.8185	2.16263	0.000924857	1.90495	0.00841837
43	Plvap	ENSMUSG00000034845	8.87452	-4.55575	0.00453656	-5.48762	0.00589086
44	Pip5k1c	ENSMUSG00000034902	261.193	1.08029	0.00788107	1.37646	0.000122584
45	Sugp2	ENSMUSG00000036054	26.8213	3.63585	2.8666e-05	4.41035	3.01084e-07
46	Myom3	ENSMUSG00000037139	467.25	1.15161	0.000707114	1.27323	0.000109061
47	Ccn3	ENSMUSG00000037362	57.5185	8.7644	0.000677762	10.4008	4.67862e-05
48	Mrpl23	ENSMUSG00000037772	10.7035	4.83522	0.00311274	5.37492	0.00104876
49	Bri3bp	ENSMUSG00000037905	41.6021	2.67167	0.000157554	3.84587	9.01652e-09
50	Btbd10	ENSMUSG00000038187	17.6809	5.98228	0.000733696	7.50862	1.61978e-05
51	Icmt	ENSMUSG00000039662	9.77645	6.00352	0.00275511	8.24038	2.28008e-05
52	Cep131	ENSMUSG00000039781	452.106	1.53061	1.51747e-07	1.77597	2.76795e-10
53	Gpr161	ENSMUSG00000040836	21.6404	7.09583	6.1355e-05	9.47563	4.34045e-08
54	Pnpla1	ENSMUSG00000043286	262.456	1.90164	4.37696e-05	2.53684	4.42497e-09
55	2900005J15Rik	ENSMUSG00000043833	211.755	1.50864	3.55996e-05	1.55871	3.58472e-05
56	Shb	ENSMUSG00000044813	210.737	1.51965	0.0007047	1.3109	0.0094626
57	Insm2	ENSMUSG00000045440	55.8356	1.93142	0.00124445	1.76348	0.00745328
58	Sh3tc2	ENSMUSG00000045629	110.999	1.34047	0.00983673	1.81893	9.8825e-05
59	Kcnk6	ENSMUSG00000046410	799.399	1.18919	0.000175824	1.20359	0.000189267
60	4930432E11Rik	ENSMUSG00000046958	453.186	-1.06489	0.0030368	-1.25113	0.000291976
61	Zfp518a	ENSMUSG00000049164	54.0485	-1.81865	0.00897275	-2.14224	0.00522459
62	Gpr55	ENSMUSG00000049608	31.9794	7.43497	2.27326e-05	9.48058	3.87996e-08
63	Etos1	ENSMUSG00000050189	11.213	6.0597	0.00199928	8.34576	1.13999e-05
64	Olfr424	ENSMUSG00000051528	98.9749	2.37291	4.17477e-06	3.22026	4.91812e-11
65	Prx	ENSMUSG00000053198	340.641	1.07929	0.00878991	1.57198	2.38567e-06
66	Ficd	ENSMUSG00000053334	114.058	1.36932	0.00959784	1.48976	0.00482796
67	Ifi205	ENSMUSG00000054203	11.5973	4.43347	0.00662142	5.93586	0.000181862
68	Trim65	ENSMUSG00000054517	54.6933	1.84509	0.00803521	3.3431	2.49167e-08
69	Pdlim1	ENSMUSG00000055044	118.085	1.7332	0.000324138	1.709	0.000743404
70	H2-Q5	ENSMUSG00000055413	49.9652	2.74427	5.88776e-05	3.67093	2.68529e-08
71	Tmem91	ENSMUSG00000061702	27.4417	4.54126	0.000400136	6.19077	6.28965e-07
72	Dsg1b	ENSMUSG00000061928	3192.23	1.28907	2.19298e-06	1.16606	7.53867e-05
73	B9d2	ENSMUSG00000063439	62.4641	1.7319	0.0048055	1.74984	0.00656819
74	Paqr9	ENSMUSG00000064225	49.9016	2.42389	4.70624e-05	2.23933	0.000498059
75	mt-Rnr1	ENSMUSG00000064337	144194	7.01826	0.00196261	10.5395	1.8584e-06
76	mt-Rnr2	ENSMUSG00000064339	179087	4.70739	0.00371969	6.94344	8.88069e-06
77	mt-Nd1	ENSMUSG00000064341	3572.8	1.69957	3.0471e-09	1.40097	9.55075e-06
78	mt-Nd2	ENSMUSG00000064345	1257.18	2.18819	7.1518e-13	1.82534	2.58315e-08
79	mt-Nd4	ENSMUSG00000064363	2304.56	1.61506	1.15324e-09	1.41377	7.94215e-07
80	mt-Nd5	ENSMUSG00000064367	1858.76	1.9609	0.000108089	2.17238	9.75694e-06
81	mt-Nd6	ENSMUSG00000064368	529.286	2.83441	1.40517e-15	2.92263	2.73087e-16
82	mt-Cytb	ENSMUSG00000064370	4022.46	1.79997	9.30927e-11	1.77433	2.56944e-10
83	Kndc1	ENSMUSG00000066129	215.089	1.21702	0.0025991	1.26014	0.00240536
84	Ifit1bl2	ENSMUSG00000067297	1244.56	-1.06692	0.00163131	-1.17368	0.000314359
85	Prkag1	ENSMUSG00000067713	4.8219	6.09809	0.00968951	6.85495	0.00371151
86	Usf3	ENSMUSG00000068284	24.591	3.82255	0.000119768	5.39743	1.54581e-08
87	Olfr338	ENSMUSG00000068950	12.7461	5.92504	0.00110928	6.59975	0.000280312
88	Rasal2	ENSMUSG00000070565	29.5886	2.72044	0.00053833	2.96152	0.000226453
89	Gm10619	ENSMUSG00000074067	202.906	1.5784	8.31042e-06	1.7859	3.76769e-07
90	Gm10644	ENSMUSG00000074219	93.2145	2.44915	2.47917e-05	3.00744	1.00954e-07
91	Spint2	ENSMUSG00000074227	680.042	1.57813	8.34462e-06	2.29553	1.91983e-13
92	Eif2s2	ENSMUSG00000074656	9.84491	6.91493	0.000682075	7.79716	0.000125315
93	Gm13582	ENSMUSG00000075325	153.562	1.6156	0.000201854	1.36564	0.00627828
94	Gm15033	ENSMUSG00000083399	6.3082	7.02179	0.00103258	6.89078	0.00163071
95	Hba-ps4	ENSMUSG00000084893	124.272	2.54488	4.82241e-07	2.79352	3.63316e-08
96	1700003M07Rik	ENSMUSG00000085389	56.7628	2.38681	0.00332399	3.14458	4.89558e-05
97	2810430I11Rik	ENSMUSG00000085766	30.939	7.433	1.16661e-05	9.79037	3.75555e-09
98	Gm13257	ENSMUSG00000086850	14.9979	6.54105	0.000294442	8.27401	3.17488e-06
99	Gm13594	ENSMUSG00000086881	13.6152	8.02667	5.12465e-05	7.68818	0.000137369
100	Junos	ENSMUSG00000087366	85.1186	1.55192	0.00846823	2.16852	4.82729e-05
101	Vmn2r117	ENSMUSG00000091407	576.175	1.18699	5.52651e-05	1.02504	0.00328959
102	Gm8741	ENSMUSG00000091655	33.6137	2.4987	0.00445637	4.01026	6.66711e-07
103	Olfr421-ps1	ENSMUSG00000091950	89.3499	2.21646	6.07451e-05	3.15166	1.06653e-09
104	Gm8750	ENSMUSG00000092560	98.6093	3.81469	1.24599e-08	5.77241	1.06827e-19
105	Itpripl2	ENSMUSG00000095115	18.4987	3.4902	0.00364553	3.89576	0.00120545
106	Gm4755	ENSMUSG00000096940	31.8181	6.18978	0.00024832	8.31728	4.52941e-07
107	2310001H17Rik	ENSMUSG00000097354	91.3164	-2.12323	7.85672e-06	-1.66658	0.00420119
108	Gm28809	ENSMUSG00000101191	1137.41	1.31657	3.36228e-07	1.09556	0.000294266
109	Gm37145	ENSMUSG00000102278	6.25123	6.74667	0.00274049	6.85165	0.00277209
110	A130048G24Rik	ENSMUSG00000102642	14.0625	7.81455	0.000101589	7.9336	9.25771e-05
111	Pcdhga11	ENSMUSG00000102742	168.3	1.44753	0.00119246	1.43262	0.00230485
112	Gm37137	ENSMUSG00000102874	67.7866	1.78891	0.00255369	1.79625	0.00385735
113	Gm37048	ENSMUSG00000103101	30.3956	7.86918	5.21814e-06	9.90246	5.84485e-09
114	Gm32200	ENSMUSG00000103114	244.497	4.45437	0.00183562	7.00352	2.91977e-07
115	Gm37023	ENSMUSG00000104078	76.5835	1.7956	0.00071798	1.79521	0.00133367
116	Gm36975	ENSMUSG00000104302	7.23548	6.88593	0.000874741	7.33496	0.00043878
117	Gm37663	ENSMUSG00000104469	53.6593	2.24983	0.000235481	2.66412	1.08199e-05
118	Gm43756	ENSMUSG00000104793	21.5605	3.44299	0.000286538	4.10037	1.38956e-05
119	Gbp5	ENSMUSG00000105504	41.2021	2.89559	0.00896933	4.96191	1.01839e-06
120	Gm17130	ENSMUSG00000106894	35.4339	3.57275	0.000234806	5.66821	4.6245e-10
121	Gm21269	ENSMUSG00000108448	530.999	1.12196	0.00118698	1.21334	0.000321153
122	Gm45139	ENSMUSG00000108495	58.3638	2.57451	3.78768e-06	2.44707	3.70998e-05
123	Gm18907	ENSMUSG00000109749	20.9728	2.497	0.00638308	2.50645	0.00893279
124	A630001O12Rik	ENSMUSG00000110498	83.5028	1.6686	0.00223818	2.07619	7.25904e-05
125	Gpx4-ps2	ENSMUSG00000110841	16.1487	7.11972	7.34448e-05	8.95888	3.9532e-07
126	Gm18292	ENSMUSG00000111267	6.88312	5.73754	0.00685899	7.77436	0.000162593
127	Gm40477	ENSMUSG00000113940	440.79	2.67656	1.21082e-12	3.10575	3.65202e-17
128	C730002L08Rik	ENSMUSG00000114469	369.976	1.85769	2.11921e-07	2.22238	1.08386e-10
129	Gm9130	ENSMUSG00000114829	46.6836	2.1299	0.00133176	1.94001	0.00747689
130	Gm49026	ENSMUSG00000115071	11.4974	7.9338	2.51163e-05	7.66035	6.47585e-05
131	Gm49599	ENSMUSG00000116908	100.986	-1.66587	0.00176895	-1.75289	0.00282315
132	Itprip	ENSMUSG00000117975	137.108	3.91366	1.03976e-17	5.19702	9.67946e-32
133	Gm50362	ENSMUSG00000118033	32.2416	2.89939	0.000254823	3.0729	0.00016179
134	Gm3720	ENSMUSG00000118116	12.5782	6.27031	0.000768926	8.22718	6.27603e-06
135	Gm50358	ENSMUSG00000118206	131.476	2.48616	1.60748e-10	2.06589	2.01873e-06
136	Lncbate10	ENSMUSG00000118229	10.2489	6.6906	0.00201065	7.78183	0.000301373
137	No Annotation	ENSMUSG00000120324	7.26693	7.05745	0.00104881	7.02154	0.0013697
138	No Annotation	ENSMUSG00000120390	127.249	1.6814	0.0025235	2.34186	3.89009e-06
139	No Annotation	ENSMUSG00000120598	59.4026	1.83857	0.00231426	1.75785	0.00692038
140	No Annotation	ENSMUSG00000121103	88.9951	1.65507	0.00150987	1.69974	0.00172835
141	No Annotation	ENSMUSG00000121248	17.4666	7.09117	0.000141805	9.09254	6.69416e-07
142	No Annotation	ENSMUSG00000121476	219.025	1.59517	9.16471e-05	1.32857	0.00475346
143	No Annotation	ENSMUSG00002075565	5.60704	6.8455	0.00237355	6.39637	0.00603232

### Sheet: Table S2B
Supplemental Table S2B			PAO1 vs Control (Naïve)		CL PAO1 vs Control (Naïve)		Relative Fold-Change 2^(CL PAO1 - PAO1)	CL Impact
Gene	ENSEMBL	baseMean	log2Fold-Change	P value	log2Fold-Change	P value
*Tcf7	ENSMUSG00000000782	41.9	6.26	0.00024933	10.19	3.79e-10	15.23	Amplified
mt-Rnr1	ENSMUSG00000064337	144194	7.02	0.00196261	10.54	1.86e-06	11.48	Amplified
Tspan11	ENSMUSG00000030351	9.51	5.74	0.00440054	8.32	1.7e-05	6.01	Amplified
Gm32200	ENSMUSG00000103114	244.5	4.45	0.00183562	7	2.92e-07	5.85	Amplified
Gpr161	ENSMUSG00000040836	21.64	7.1	6.14e-05	9.48	4.34e-08	5.2	Amplified
Bcas2	ENSMUSG00000005687	17.89	5.39	0.0022567	7.76	5.14e-06	5.18	Amplified
2810430I11Rik	ENSMUSG00000085766	30.94	7.43	1.17e-05	9.79	3.76e-09	5.12	Amplified
Etos1	ENSMUSG00000050189	11.21	6.06	0.00199928	8.35	1.14e-05	4.88	Amplified
Icmt	ENSMUSG00000039662	9.78	6	0.00275511	8.24	2.28e-05	4.71	Amplified
mt-Rnr2	ENSMUSG00000064339	179087	4.71	0.00371969	6.94	8.88e-06	4.71	Amplified
Gm4755	ENSMUSG00000096940	31.82	6.19	0.00024832	8.32	4.53e-07	4.37	Amplified
Gm17130	ENSMUSG00000106894	35.43	3.57	0.00023481	5.67	4.62e-10	4.27	Amplified
Gbp5	ENSMUSG00000105504	41.2	2.9	0.00896933	4.96	1.02e-06	4.19	Amplified
*Gpr55	ENSMUSG00000049608	31.98	7.43	2.27e-05	9.48	3.88e-08	4.13	Amplified
Gm18292	ENSMUSG00000111267	6.88	5.74	0.00685899	7.77	0.00016259	4.1	Amplified
Gm37048	ENSMUSG00000103101	30.4	7.87	5.22e-06	9.9	5.84e-09	4.09	Amplified
Gm57459	ENSMUSG00000121248	17.47	7.09	0.0001418	9.09	6.69e-07	4	Amplified
*Wfdc2	ENSMUSG00000017723	90.04	9.46	6.33e-07	11.46	1.11e-09	3.99	Amplified
Gm8750	ENSMUSG00000092560	98.61	3.81	1.25e-08	5.77	1.07e-19	3.88	Amplified
Gm3720	ENSMUSG00000118116	12.58	6.27	0.00076893	8.23	6.28e-06	3.88	Amplified
Gpx4-ps2	ENSMUSG00000110841	16.15	7.12	7.34e-05	8.96	3.95e-07	3.58	Amplified
Gm13257	ENSMUSG00000086850	15	6.54	0.00029444	8.27	3.17e-06	3.32	Amplified
Tmem91	ENSMUSG00000061702	27.44	4.54	0.00040014	6.19	6.29e-07	3.14	Amplified
Psmd8	ENSMUSG00000030591	23.83	5.98	0.00056982	7.62	7.67e-06	3.11	Amplified
Ccn3	ENSMUSG00000037362	57.52	8.76	0.00067776	10.4	4.68e-05	3.11	Amplified
Usf3	ENSMUSG00000068284	24.59	3.82	0.00011977	5.4	1.55e-08	2.98	Amplified
Btbd10	ENSMUSG00000038187	17.68	5.98	0.0007337	7.51	1.62e-05	2.88	Amplified
Gm8741	ENSMUSG00000091655	33.61	2.5	0.00445637	4.01	6.67e-07	2.85	Amplified
*Ifi205	ENSMUSG00000054203	11.6	4.43	0.00662142	5.94	0.00018186	2.83	Amplified
Trim65	ENSMUSG00000054517	54.69	1.85	0.00803521	3.34	2.49e-08	2.82	Amplified
Itprip	ENSMUSG00000117975	137.11	3.91	1.04e-17	5.2	9.68e-32	2.43	Amplified
Bri3bp	ENSMUSG00000037905	41.6	2.67	0.00015755	3.85	9.02e-09	2.26	Amplified
Scyl1	ENSMUSG00000024941	175.79	4.86	4.32e-24	6.03	2.7e-37	2.24	Amplified
Lncbate10	ENSMUSG00000118229	10.25	6.69	0.00201065	7.78	0.00030137	2.13	Amplified
St13	ENSMUSG00000022403	8.75	7.43	0.00024387	6.15	0.00428052	0.41	Suppressed
*Efemp1	ENSMUSG00000020467	27.32	-2.84	0.00052612	-5.41	0.00114911	0.17	Suppressed
