## Supplemental Table S3 for "Contact Lens Wear Alters Transcriptional Responses to *Pseudomonas aeruginosa* in Both the Corneal Epithelium and the Bacteria"

### Sheet: Table S2-unique h1_131 genes_Ju
Supplemental Table S3				mPAO1 versus Control (Naïve)
	Gene	ENSEMBL	baseMean	log2Fold-Change	P value
1	Kirrel3	ENSMUSG00000032036	6.77158	7.54377	0.00108583
2	Gm15127	ENSMUSG00000096834	4.9199	7.51723	0.00102082
3	Ap3b2	ENSMUSG00000062444	5.10049	7.34484	0.00122294
4	NA	ENSMUSG00000120504	7.86707	7.33984	0.000231097
5	Gm266	ENSMUSG00000010529	8.0479	7.33551	0.00043304
6	Mxd3	ENSMUSG00000021485	3.88984	7.10655	0.004471
7	Npw	ENSMUSG00000071230	3.71148	7.08033	0.00469661
8	Zfp664	ENSMUSG00000079215	3.68648	7.07151	0.00478996
9	NA	ENSMUSG00000121136	4.263	6.96137	0.00527812
10	Khdc1c	ENSMUSG00000041722	4.45481	6.95982	0.00571434
11	Tmem132d	ENSMUSG00000034310	4.72315	6.88858	0.00360371
12	Gm45265	ENSMUSG00000109725	3.82655	6.83977	0.0071461
13	Gm11953	ENSMUSG00000082816	5.9755	6.7582	0.00342864
14	Rfx2	ENSMUSG00000024206	4.99557	6.72933	0.00677263
15	Rpl36-ps12	ENSMUSG00000091845	4.79531	6.72571	0.0072905
16	Sntg2	ENSMUSG00000020672	3.24685	6.66293	0.00899281
17	Ccm2	ENSMUSG00000000378	4.93254	6.62268	0.00460338
18	Pga5	ENSMUSG00000024738	4.14225	6.52586	0.00647213
19	1700047G03Rik	ENSMUSG00000099349	4.14225	6.52586	0.00647213
20	Mov10l1	ENSMUSG00000015365	4.2169	6.48245	0.00943805
21	Ash2l	ENSMUSG00000031575	4.438	6.48195	0.0089977
22	Ywhah	ENSMUSG00000018965	11.2874	6.34584	0.00128658
23	Krt84	ENSMUSG00000044294	8.57342	5.84043	0.00223104
24	Hap1	ENSMUSG00000006930	402.07	5.79187	0.000879268
25	Ccdc9b	ENSMUSG00000045838	14.2329	3.31367	0.00581346
26	Akr1b10	ENSMUSG00000061758	51.4899	2.69693	0.00510154
27	NA	ENSMUSG00000121034	32.6167	2.66047	0.000871649
28	Fxyd1	ENSMUSG00000036570	42.082	2.53016	0.00332635
29	Klf10	ENSMUSG00000037465	262.781	2.12149	2.60046e-05
30	Jup	ENSMUSG00000001552	103.687	2.07638	0.000184218
31	Baiap2l1	ENSMUSG00000038859	46.4055	2.03053	0.00606382
32	Gm37289	ENSMUSG00000102630	52.5091	1.95889	0.00128262
33	Pccb	ENSMUSG00000032527	46.2302	1.9415	0.00531518
34	Aebp1	ENSMUSG00000020473	69.8348	1.8433	0.00157142
35	Def6	ENSMUSG00000002257	90.732	1.7954	0.0082637
36	Fbxo32	ENSMUSG00000022358	157.548	1.78399	8.48417e-06
37	Gm37787	ENSMUSG00000103219	158.601	1.78256	0.000374725
38	Apoa5	ENSMUSG00000032079	44.5571	1.76896	0.00974784
39	9430085M18Rik	ENSMUSG00000106164	46.1317	1.73813	0.00958516
40	Gm38257	ENSMUSG00000102258	122.269	1.55219	0.000834577
41	Cog3	ENSMUSG00000034893	113.698	1.55009	0.000876441
42	BC004004	ENSMUSG00000052712	212.063	1.49534	0.0021335
43	Gm16075	ENSMUSG00000087322	155.074	1.33137	0.00721588
44	Mrps10	ENSMUSG00000034729	333.306	1.32734	0.000126369
45	Cyb5d2	ENSMUSG00000057778	273.857	1.3197	0.000378529
46	Actr2	ENSMUSG00000020152	175.263	1.31861	0.00853546
47	Dpysl2	ENSMUSG00000022048	278.123	1.3073	0.000185423
48	Gm45211	ENSMUSG00000108467	153.965	1.26186	0.00623346
49	Gnaq	ENSMUSG00000024639	195.247	1.23103	0.00498076
50	Pde7a	ENSMUSG00000069094	242.253	1.18146	0.00559292
51	NA	ENSMUSG00000121067	229.467	1.14014	0.00493393
52	Gm10032	ENSMUSG00000057913	200.88	1.12565	0.0098162
53	Calm4	ENSMUSG00000033765	778.631	1.03487	0.000353566
54	Mrpl38	ENSMUSG00000020775	1035.08	1.02054	0.000173486
55	Ybx3	ENSMUSG00000030189	1020.38	1.01666	0.00218232
56	Tnrc6b	ENSMUSG00000047888	407.918	-1.073	0.00529288
57	Wdr26	ENSMUSG00000038733	220.332	-1.24797	0.00918446
58	Paqr7	ENSMUSG00000037348	143.675	-1.25642	0.00715412
59	Caprin1	ENSMUSG00000027184	184.981	-1.2833	0.00501034
60	Map3k14	ENSMUSG00000020941	141.225	-1.29003	0.00898183
61	B230319C09Rik	ENSMUSG00000051844	153.31	-1.30788	0.00574906
62	Gm10639	ENSMUSG00000074179	137.212	-1.38731	0.00282513
63	Chst14	ENSMUSG00000074916	155.172	-1.39646	0.00295976
64	AA388235	ENSMUSG00000118084	147.226	-1.40688	0.00598422
65	NA	ENSMUSG00000095041	496.982	-1.43577	1.44175e-05
66	Septin9	ENSMUSG00000059248	90.0966	-1.45669	0.00734511
67	Meis1	ENSMUSG00000020160	89.4953	-1.50126	0.00538535
68	Rcc1	ENSMUSG00000028896	85.8192	-1.50274	0.00944623
69	C1qtnf6	ENSMUSG00000022440	108.11	-1.51576	0.00381643
70	Gm14169	ENSMUSG00000086118	100.09	-1.59842	0.00142521
71	Gbx1	ENSMUSG00000067724	251.699	-1.6049	0.000247934
72	Tmprss2	ENSMUSG00000000385	91.0651	-1.60895	0.00216259
73	Furin	ENSMUSG00000030530	107.923	-1.67191	0.00167126
74	Ube2j2	ENSMUSG00000023286	79.1653	-1.69259	0.00296821
75	Metap2	ENSMUSG00000036112	63.0872	-1.76645	0.00407707
76	Lpar4	ENSMUSG00000049929	57.6163	-1.78214	0.00594353
77	Tead1	ENSMUSG00000055320	196.84	-1.78638	1.71415e-06
78	Phactr1	ENSMUSG00000054728	67.8549	-1.79519	0.00167828
79	Gm30363	ENSMUSG00000114875	73.3217	-1.81163	0.00522466
80	Pcf11	ENSMUSG00000041328	97.986	-1.85562	0.000157277
81	Ptp4a3	ENSMUSG00000059895	64.3833	-1.86518	0.00145451
82	Nat10	ENSMUSG00000027185	66.3616	-1.87641	0.0019997
83	Ints13	ENSMUSG00000040250	136.36	-1.91451	1.57632e-05
84	Malt1	ENSMUSG00000032688	118.909	-1.91491	4.55222e-05
85	Bcl11a	ENSMUSG00000000861	44.6474	-2.01283	0.00253718
86	Snrnp70	ENSMUSG00000063511	49.2156	-2.03418	0.00137639
87	Lin28a	ENSMUSG00000050966	101.183	-2.0475	7.38631e-06
88	Psmd12	ENSMUSG00000020720	55.6978	-2.09278	0.0010036
89	NA	ENSMUSG00000120883	29.9678	-2.10822	0.00786618
90	Supt7l	ENSMUSG00000053134	30.5872	-2.11727	0.00778855
91	Kat6a	ENSMUSG00000031540	96.9799	-2.12819	2.04815e-05
92	Ttll13	ENSMUSG00000045467	35.1286	-2.14956	0.00667015
93	Cyb5rl	ENSMUSG00000028621	142.838	-2.23248	7.53194e-09
94	Jag1	ENSMUSG00000027276	48.048	-2.2525	0.000877756
95	Tmem170b	ENSMUSG00000087370	84.0183	-2.266	0.000113265
96	Pkdrej	ENSMUSG00000052496	85.7617	-2.31351	2.099e-06
97	Mrpl37	ENSMUSG00000028622	63.8595	-2.32134	2.96917e-05
98	Slx4ip	ENSMUSG00000027281	30.548	-2.33597	0.00566367
99	9330104G04Rik	ENSMUSG00000097842	25.062	-2.40787	0.00566766
100	Zfp384	ENSMUSG00000038346	26.1174	-2.46912	0.00507271
101	Gprin3	ENSMUSG00000045441	82.8722	-2.47022	0.00129724
102	Gm5082	ENSMUSG00000054258	40.6914	-2.50441	0.000630693
103	Ntf3	ENSMUSG00000049107	26.9328	-2.51632	0.00246906
104	Platr20	ENSMUSG00000086646	35.0311	-2.62342	0.00385085
105	NA	ENSMUSG00000120267	30.222	-2.80935	0.00236326
106	Zfp648	ENSMUSG00000066797	21.3002	-2.97945	0.00536258
107	Ccdc90b	ENSMUSG00000030613	20.5426	-2.98381	0.00507905
108	1700001L05Rik	ENSMUSG00000075511	22.2213	-3.12842	0.000939616
109	Cct4	ENSMUSG00000007739	16.4701	-3.43911	0.0021407
110	Gm13274	ENSMUSG00000086074	12.0018	-3.48296	0.00702668
111	Gkn1	ENSMUSG00000030050	28.1118	-3.54441	3.16578e-05
112	1700028B04Rik	ENSMUSG00000099417	12.3549	-3.60343	0.00569653
113	Dvl1	ENSMUSG00000029071	10.6892	-3.69511	0.00512863
114	Egln1	ENSMUSG00000031987	10.0694	-3.70262	0.00556092
115	Sulf2	ENSMUSG00000006800	10.4958	-3.95709	0.00262715
116	Mpped2	ENSMUSG00000016386	7.92315	-4.20477	0.0087488
117	Gm9474	ENSMUSG00000117436	12.1176	-4.27557	0.00159404
118	Dguok	ENSMUSG00000014554	8.8416	-4.30821	0.00437068
119	Oxa1l	ENSMUSG00000000959	15.9694	-4.32863	0.000292635
120	Man2a2	ENSMUSG00000038886	7.45083	-4.38859	0.0079254
121	4932415D10Rik	ENSMUSG00000044581	13.4167	-4.50642	0.00104223
122	Adam33	ENSMUSG00000027318	20.6982	-5.07548	4.55024e-06
123	1700024G13Rik	ENSMUSG00000072473	6.04077	-5.22434	0.00976218
124	Banf1	ENSMUSG00000024844	5.14664	-5.75952	0.00759709
125	Cyp4f40	ENSMUSG00000090700	5.01523	-5.92905	0.0096637
126	Acot11	ENSMUSG00000034853	7.80758	-6.26844	0.00167825
127	Tuba8	ENSMUSG00000030137	5.32167	-6.37939	0.00471699
128	Tmem138	ENSMUSG00000024666	4.73656	-6.44519	0.00504059
129	Gm50380	ENSMUSG00000117883	5.26571	-6.77258	0.005667
130	Wnt6	ENSMUSG00000033227	6.17835	-6.87422	0.00100138
131	Gm37033	ENSMUSG00000104388	8.30318	-7.03721	0.000268513
