## Supplemental Table S4 for "Contact Lens Wear Alters Transcriptional Responses to *Pseudomonas aeruginosa* in Both the Corneal Epithelium and the Bacteria"

### Sheet: Table S4
Supplemental Table S4				CL 24 h versus Control (Naïve)
	Gene	ENSEMBL	baseMean	log2Fold-Change	P value
1	Tcf7	ENSMUSG00000000782	41.9023	8.68948	1.21e-07
2	Jup	ENSMUSG00000001552	103.687	3.05986	8.35e-10
3	Axl	ENSMUSG00000002602	565.468	2.35314	0.00170948
4	Mthfd2	ENSMUSG00000005667	6.24021	6.22935	0.005775
5	Hap1	ENSMUSG00000006930	402.07	7.8284	4.05e-06
6	Gm266	ENSMUSG00000010529	8.0479	7.28846	0.00047818
7	Chdh	ENSMUSG00000015970	4.5556	7.49341	0.00188161
8	Cyth1	ENSMUSG00000017132	14.7479	3.79309	0.00264473
9	Wfdc2	ENSMUSG00000017723	90.0413	5.62873	0.00543156
10	G3bp1	ENSMUSG00000018583	133.793	1.65631	0.00947291
11	Lhx1	ENSMUSG00000018698	20.2912	6.96416	0.0001094
12	Ywhah	ENSMUSG00000018965	11.2874	8.44427	9.57e-06
13	Cops6	ENSMUSG00000019494	160.299	1.48422	0.00087383
14	Gprc6a	ENSMUSG00000019905	4.29017	7.1217	0.00246453
15	Slc1a4	ENSMUSG00000020142	14.442	6.03105	0.00236296
16	Grin2c	ENSMUSG00000020734	4.26454	7.07901	0.00416535
17	St13	ENSMUSG00000022403	8.74888	6.73523	0.0010204
18	Scyl1	ENSMUSG00000024941	175.786	3.28537	2.88e-10
19	Ube3a	ENSMUSG00000025326	7.67733	7.09097	0.00046974
20	Col19a1	ENSMUSG00000026141	169.011	1.38032	0.00705524
21	Inpp5d	ENSMUSG00000026288	11.0324	-3.94179	0.00290514
22	Abl2	ENSMUSG00000026596	26.3331	2.43555	0.00448485
23	Ucma	ENSMUSG00000026668	7.38171	6.68005	0.00199552
24	Sh2d2a	ENSMUSG00000028071	9.43945	7.27785	0.00041286
25	Orc5	ENSMUSG00000029012	358.735	1.46611	0.00015202
26	Rassf6	ENSMUSG00000029370	9.72504	6.53799	0.00257391
27	Ulk1	ENSMUSG00000029512	14.5658	7.58012	2.58e-05
28	Lmod2	ENSMUSG00000029683	22.8874	7.16175	3.06e-05
29	Psmd8	ENSMUSG00000030591	23.8306	6.42752	0.0001885
30	Maz	ENSMUSG00000030678	40.3806	3.4666	0.00073512
31	Magee1	ENSMUSG00000031227	3.58699	7.12068	0.00493014
32	Map2k4	ENSMUSG00000033352	9.28817	6.57898	0.00079777
33	Slc66a2	ENSMUSG00000034006	15.5269	3.76862	0.00497739
34	Ythdc2	ENSMUSG00000034653	3.24962	6.81882	0.00997221
35	Grn	ENSMUSG00000034708	6.98301	6.79187	0.00098965
36	Spred3	ENSMUSG00000037239	123.401	1.69765	0.00056615
37	Ccn3	ENSMUSG00000037362	57.5185	8.94179	0.00051703
38	Klf10	ENSMUSG00000037465	262.781	1.6019	0.00439342
39	Dap	ENSMUSG00000039168	790.685	1.17413	0.00022756
40	Itpr3	ENSMUSG00000042644	4.73248	6.35423	0.00835977
41	Ttc9	ENSMUSG00000042734	47.7403	2.70344	0.00036509
42	Krt84	ENSMUSG00000044294	8.57342	5.75212	0.00266592
43	Ankrd34a	ENSMUSG00000049097	6.36026	7.56401	0.00027084
44	Gpr55	ENSMUSG00000049608	31.9794	8.5798	7.09e-07
45	Mrps16	ENSMUSG00000049960	5.50376	6.68511	0.00462228
46	Etos1	ENSMUSG00000050189	11.213	5.80082	0.00337493
47	H2-Q5	ENSMUSG00000055413	49.9652	3.06234	4.09e-06
48	Fam136b-ps	ENSMUSG00000055416	7.57928	7.89242	0.00048105
49	Fcgr3	ENSMUSG00000059498	8.51508	-4.586	0.00677343
50	Tmem91	ENSMUSG00000061702	27.4417	4.77144	0.00017862
51	Akr1b10	ENSMUSG00000061758	51.4899	3.82738	1.94e-05
52	Dsg1b	ENSMUSG00000061928	3192.23	1.05788	0.00082427
53	Csn1s2a	ENSMUSG00000061937	5.39931	7.23508	0.002527
54	Olfr531	ENSMUSG00000062712	20.5403	3.82447	0.00126686
55	mt-Nd2	ENSMUSG00000064345	1257.18	1.11367	0.00941509
56	mt-Nd6	ENSMUSG00000064368	529.286	1.51393	0.0005955
57	mt-Cytb	ENSMUSG00000064370	4022.46	1.03858	0.00736785
58	Gm24917	ENSMUSG00000065869	5.46114	7.68568	0.00062362
59	H2-Q10	ENSMUSG00000067235	6.58749	7.94516	0.00013355
60	Csn1s1	ENSMUSG00000070702	3.4699	6.92578	0.00742048
61	Mpst	ENSMUSG00000071711	6.77813	7.53486	0.00063639
62	Gm10399	ENSMUSG00000072688	3.52623	7.12285	0.00704591
63	Eif2s2	ENSMUSG00000074656	9.84491	5.55108	0.00850932
64	Gm16066	ENSMUSG00000082848	7.38528	6.30258	0.00698095
65	2810430I11Rik	ENSMUSG00000085766	30.939	7.45251	1.11e-05
66	Gm11636	ENSMUSG00000086105	7.15261	-6.06609	0.00262862
67	Gm13391	ENSMUSG00000086109	29.5822	8.89225	7.45e-08
68	Gm13441	ENSMUSG00000086356	6.12696	-5.89746	0.00443729
69	Gm13257	ENSMUSG00000086850	14.9979	7.5689	1.97e-05
70	Gm13594	ENSMUSG00000086881	13.6152	6.03804	0.00331915
71	Gm17402	ENSMUSG00000090408	4.57229	7.23027	0.00223305
72	Gm8741	ENSMUSG00000091655	33.6137	2.65607	0.00212166
73	Gm5478	ENSMUSG00000095241	53.495	2.1426	0.00088485
74	Gm4755	ENSMUSG00000096940	31.8181	6.16554	0.00026645
75	4732491K20Rik	ENSMUSG00000097350	3.69422	6.96684	0.00503095
76	Gm9169	ENSMUSG00000098198	3.79582	7.0888	0.00334503
77	A830008E24Rik	ENSMUSG00000100627	22.188	3.08819	0.00873801
78	Gm38386	ENSMUSG00000102599	12.7608	6.32314	0.00036261
79	A130048G24Rik	ENSMUSG00000102642	14.0625	6.41334	0.00185243
80	Gm37435	ENSMUSG00000102676	3.30594	7.02997	0.00942655
81	Gm37098	ENSMUSG00000103729	3.37965	7.06216	0.00851964
82	Gm42552	ENSMUSG00000105087	10.8309	5.0733	0.00185325
83	Gm17130	ENSMUSG00000106894	35.4339	4.61424	5.71e-07
84	Gm36640	ENSMUSG00000108276	652.615	1.21605	0.00016677
85	Gm7972	ENSMUSG00000109032	6.75621	5.93707	0.00649895
86	Gm45758	ENSMUSG00000110516	4.90953	7.58091	0.00093866
87	Gm48282	ENSMUSG00000112059	3.38408	6.85285	0.00670911
88	Gm49736	ENSMUSG00000116690	4.20773	6.99251	0.00266804
89	Gm5517	ENSMUSG00000117788	5.72912	7.22767	0.0018739
90	Gm41715	ENSMUSG00000117902	34.4886	2.23765	0.0088128
91	Gm50206	ENSMUSG00000118043	45.6167	2.15869	0.00916811
92	Gm3720	ENSMUSG00000118116	12.5782	6.94531	0.00015686
93	Lncbate10	ENSMUSG00000118229	10.2489	6.45041	0.00306248
94	No Annotation	ENSMUSG00000120504	7.86707	7.20925	0.00030879
