## Supplemental Table S5 for "Contact Lens Wear Alters Transcriptional Responses to *Pseudomonas aeruginosa* in Both the Corneal Epithelium and the Bacteria"

### Sheet: Table 4- h2_Enrichment map resu
Supplemental Table S5
GS-DESCR	Name	Genes	Gene Set Size	NES	P value	fdr_q value
Respiratory chain	KW-0679	NDUFA4, UQCRH, MT-ND1, MT-ND2, MT-CO1, MT-ND4, MT-ND5, MT-ND6, MT-CYTB	9	1	1.67e-08	9.1e-06
Intracellular	GOCC:0005622	NDUFA4, UQCRH, MT-ND1, MT-ND2, MT-CO1, MT-ND4, MT-ND5, MT-ND6, MT-CYTB, ACTR2, CCND2, MXD1, COL1A1, JUP, PABPC1, BRAF, AXL, LAMB1, PAF1, SIN3B, MTHFD2, ARPC2, CAV1, PRPF3, CD34, CYTH1, G3BP1, LHX1, YWHAH, COPS6, POC1B, LUC7L3, SCARA5, YWHAZ, KRT84, GNB3,	133	0.878693	1.72e-08	3.72e-05
Regulation of developmental process	GO:0050793	NCAM1, PRPF19, APOH, ACTR2, GDF11, COL1A1, JUP, BRAF, AXL, PAF1, ARPC2, CAV1, PTBP3, CD34, NOV, LHX1, YWHAH, ZMIZ1, SPRED3, FAT4, YWHAZ, KRT84, CYB5D2, GNB3, GPR55, MSH2, APCDD1, ABL2, SDCBP, CTNNBIP1, ULK1, FOXJ1, LYN, TRIM67, MBP, GRN, EPS8, TMEM64, TEA	50	0.477872	1.24e-06	0.0039
Spliceosomal complex	GOCC:0005681	LUC7L3, SNRPD2, SRRM2, LUC7L, PRPF19, PRPF3, TXNL4A, SF3B6, SYNCRIP, PABPC1	10	0.674066	1.1e-06	0.0004
Organelle envelope	GOCC:0031967	NDUFA4, ITPR3, UQCRH, MT-ND1, MT-ND2, MT-CO1, LYN, MT-ND4, MT-ND5, MT-ND6, TYMS, MT-CYTB, LYPLA1, MPST, CCND2, SDCBP, TK2, SEC13, CHDH, WDR96	20	0.465544	4.05e-05	0.0045
Multicellular organismal process	GO:0032501	NCAM1, PTP4A3, PRPF19, MT-CO1, KIRREL3, APOH, MT-ND4, ALCAM, MT-CYTB, ACTR2, GDF11, CCND2, ADRA2A, COL1A1, CRB1, JUP, NPR3, GRIN2C, BRAF, COL19A1, AXL, LAMB1, PAF1, SIN3B, FRAS1, C1GALT1, CAV1, SPINT2, PTBP3, CD34, NOV, G3BP1, LHX1, YWHAH, ZMIZ1, POC1B, S	92	0.477872	6.11e-07	0.0039
Membrane protein complex	GOCC:0098796	NDUFA4, UQCRH, MT-ND1, H2-Q10, MT-ND2, MT-CO1, LYN, MT-ND4, ITGAE, MT-ND5, MT-CYTB, FXYD1, JUP, GRIN2C, STX11, CATSPERG1, EPS8, CAV1, CD34, GNB3, CCR9, SCYL1, FCGR3, TRPC4, SDCBP, ABCA1, SEC13	27	0.465544	3.57e-05	0.0045
Viscus	BTO:0001491	NCAM1, NDUFA4, PTP4A3, UQCRH, MT-ND1, H2-Q10, MT-ND2, PRPF19, MT-ND4, ITGAE, SNX31, ALCAM, MT-CYTB, CCND2, FXYD1, COL1A1, CRB1, BRAF, AXL, SLC38A5, EVA1A, SIN3B, FRAS1, MTHFD2, DAP, C1GALT1, SPINT2, PTBP3, CD34, CYTH1, G3BP1, LUC7L3, KIF5B, TYMS, LYPLA1,	69	0.803346	1.06e-07	8.92e-05
Head	BTO:0000282	NCAM1, NDUFA4, ARHGAP32, PRPF19, ALCAM, ADRA2A, CRB1, PABPC1, GRIN2C, SIN3B, PRPF3, G3BP1, YWHAH, TBC1D10B, LUC7L3, FAT4, YWHAZ, GNB3, KIF5B, APCDD1, PQLC1, LYPLA1, SEPT2, ABL2, TRPC4, ERP44, PTGR1, RNF220, ULK1, ZFAND1, SNRPD2, ITPR3, NECAB1, CERK, FOXJ1	57	0.471488	9.23e-06	0.0042
Mitochondrial chromosome	GOCC:0000262	MT-CO1, MT-ND4, MT-ND6, MT-CYTB	4	0.645078	2.24e-06	0.00056
Acetylation	KW-0007	NDUFA4, UQCRH, PRPF19, ACTR2, JUP, PABPC1, BRAF, MTHFD2, DAP, ARPC2, CAV1, PTBP3, CYTH1, G3BP1, SSH3, YWHAH, LUC7L3, YWHAZ, MSH2, KIF5B, LYPLA1, SEPT2, ABL2, SDCBP, TXN1, PTGR1, TPM2, ULK1, SEC13, TARSL2, CBR4, SNRPD2, MAP2K4, MPST, USP6NL, SF3B6, NARS2,	50	0.477872	5.61e-05	0.0039
Protein-containing complex	GO:0032991	NDUFA4, UQCRH, MT-ND1, H2-Q10, MT-ND2, PRPF19, MT-CO1, APOH, MT-ND4, ITGAE, MT-ND5, SNX31, ALCAM, MT-CYTB, ACTR2, GDF11, CCND2, ADRA2A, FXYD1, COL1A1, CRB1, JUP, NPR3, PABPC1, GRIN2C, COL19A1, AXL, CATSPERG1, LAMB1, PAF1, SIN3B, ARPC2, CAV1, PRPF3, CD34,	81	0.856197	2.85e-08	4.83e-05
Cytoplasm	KW-0963	ARHGAP32, PRPF19, ACTR2, CCND2, JUP, PABPC1, BRAF, ARPC2, ARL14EP, CYTH1, NOV, G3BP1, AEBP1, SSH3, YWHAH, TBC1D10B, COPS6, ZMIZ1, POC1B, YWHAZ, KIF5B, NAA40, SCYL1, TYMS, LYPLA1, SEPT2, ABL2, SDCBP, TXN1, PTGR1, TPM2, GNE, RNF220, CTNNBIP1, ULK1, LMOD2, T	71	0.544485	1.66e-05	0.0018
