## Supplemental Table S6 for "Contact Lens Wear Alters Transcriptional Responses to *Pseudomonas aeruginosa* in Both the Corneal Epithelium and the Bacteria"

### Sheet: Sheet1
Supplemental Table S6
% Associated Genes	% Common Gene	%Genes Cluster #	All Associated Genes	Associated Genes Found	baseMean	CEREBRAL_DOWNSTREAM_INFO	CEREBRAL_DOWNSTREAM_INFO_ALL	CEREBRAL_LOCALIZATION_INFO	CEREBRAL_LOCALIZATION_INFO_ALL	Cluster	Common Genes	ENSEMBL_GENE_ID	GeneType	GOGroups	GOLevels	Group P value	Group P value Corrected with Bonferroni step down	ID	Input Gene ID	lfcSE	log2Fold-Change	Name	Nr. Genes	Ontology Source	OverViewTerm	P adj	P value	Selected	Shared name	Stat	Term	Term P value	Term P value Corrected with Bonferroni step-down	UniProtKB_AC	UNIQUE_ID
					565.468			1.Extracellular	1.Extracellular, 2.Plasma Membrane			ENSMUSG00000002602	GENE-protein_coding,retained_intron	GO:1902105				Axl	NaN	0.590819	2.35314	26362			ASSOCIATED_GENE	0.55413	0.00170948	FALSE	26362	3.13655	Axl			[F6YPR4, Q00993, Q3TTM4, Q6PE80, Q8CCF8]	26362
					31.9794			2.Plasma Membrane	2.Plasma Membrane			ENSMUSG00000049608	GENE-protein_coding	GO:1902105				Gpr55	NaN	1.62938	8.5798	227326			ASSOCIATED_GENE	0.00126441	7.09214e-07	FALSE	227326	4.95882	Gpr55			[Q14BV9, Q14BW0, Q3UJF0]	227326
					262.781			0.Annotation definition not found in 'Mus Musculus.properties' file	0.Annotation definition not found in 'Mus Musculus.properties' file			ENSMUSG00000037465	GENE-protein_coding	GO:1902105				Klf10	NaN	0.386843	1.6019	21847			ASSOCIATED_GENE	1	0.00439342	FALSE	21847	2.84844	Klf10			[A0A2I3BPZ3, A0A2I3BQ59, A0A2I3BRQ2, A0A2I3BRS7, O89091, Q3U3K0, Q61596, Q8C900]	21847
					41.9023	Transcription Factor Complex	Transcription Factor Complex	0.Annotation definition not found in 'Mus Musculus.properties' file	0.Annotation definition not found in 'Mus Musculus.properties' file			ENSMUSG00000000782	GENE-protein_coding	GO:1902105				Tcf7	NaN	1.54735	8.68948	21414			ASSOCIATED_GENE	0.000322534	1.20607e-07	FALSE	21414	5.29257	Tcf7			[A0A5F8MPS9, A0A5K1VVQ7, B7ZNN3, Q00417, Q80UF1, Q8CAQ6]	21414
					11.0324			2.Plasma Membrane	2.Plasma Membrane, 3.Intra Cellular			ENSMUSG00000026288	GENE-nonsense_mediated_decay,processed_transcript,protein_coding,retained_intron	GO:1902105				Inpp5d	NaN	1.15589	-3.94179	16331			ASSOCIATED_GENE	0.776906	0.00290514	FALSE	16331	-2.9776	Inpp5d			[E9Q752, F7BZA7, Q3UEU0, Q9ES52]	16331
1.40449			[100039053, Abl1, Acin1, Actb, Actl6a, Actl6b, Ada, Adam8, Adipoq, Adrm1, Ager, Ambra1, Ankle1, Anxa1, Ap3b1, Ap3d1, Apc, Apcs, Arid1a, Arid1b, Arid2, Asxl2, Atp11c, Axl, Bad, Bcl6, Bmp4, Braf, Braf-rs1, Brd7, Btn2a2, C1qc, Calca, Car2, Card11, Carmil2, Cartpt, Casp8, Cbfb, Ccl19, Ccl20, Ccl3, Ccl5, Ccr1, Ccr1l1, Ccr2, Ccr6, Ccr7, Cd101, Cd1d1, Cd24a, Cd27, Cd28, Cd4, Cd40lg, Cd44, Cd46, Cd74, Cd…	[Axl, Gpr55, Inpp5d, Klf10, Tcf7]										[Group0]	[3, 5]	{Group0=0.021608766720586366}	{Group0=0.021608766720586366}	GO:1902105				Regulation of leukocyte differentiation	5	GO_ImmuneSystemProcess-EBI-UniProt-GOA-ACAP-ARAP_25.05.2022_00h00	TRUE			FALSE	Regulation of leukocyte differentiation		Regulation of leukocyte differentiation	0.0216088	0.0216088		GO:1902105
