## Supplemental Table S7 for "Contact Lens Wear Alters Transcriptional Responses to *Pseudomonas aeruginosa* in Both the Corneal Epithelium and the Bacteria"

### Sheet: Sheet1
Supplemental Table S7		CL 24 h + P. aeruginosa versus Naïve + P. aeruginosa
Bacterial Gene	baseMean	log2Fold-Change	P value
PA0668.4	309.634	7.51096	0.000206046
PA2220	17.3097	6.18419	9.32511e-05
PA4654	12.6364	5.72909	0.000526046
PA0573	9.84752	5.36668	0.00180626
PA1709	9.39525	5.29724	0.00221092
PA1226	8.56605	5.15878	0.0032313
PA3552	8.41535	5.13586	0.00359945
PA1751	8.03843	5.06611	0.00427799
PA2211	7.20941	4.9141	0.00752025
PA3314	7.6751	4.89977	0.00758577
PA4122	7.05853	4.87453	0.00733463
PA2062	6.83248	4.83238	0.00880536
PA0210	6.75704	4.81153	0.00878532
PA4706	6.75704	4.81153	0.00878532
PA3506	12.748	3.54913	0.00190431
PA0416	11.6044	3.00577	0.00906326
PA1177	17.5362	2.37161	0.00522559
PA1179	16.8579	2.3054	0.00726897
PA4070	17.1732	2.3021	0.00707512
ssrS	410.901	2.07116	5.80444e-19
PA5105	26.1079	2.06246	0.00270848
PA4082	28.001	1.95451	0.00313515
PA4208	41.1655	1.92537	0.000454006
PA3889	22.8043	1.91707	0.00834189
PA1127	30.2931	1.77834	0.0048002
PA0720	1412.91	1.70715	4.82206e-23
PA5429	145.319	1.68487	6.94199e-08
PA0447	178.941	1.62941	1.70085e-08
PA3891	33.7917	1.61559	0.00668995
PA3483	46.6427	1.56755	0.00217362
rsmY	1098.2	1.5524	3.31022e-17
PA2513	120.497	1.52366	5.52155e-06
PA2001	42.51	1.43202	0.0069105
PA2300	159.553	1.34943	6.15823e-06
PA4206	58.5176	1.34188	0.0033439
PA1871	252.891	1.30941	2.0435e-07
PA3724	3098.61	1.29467	8.84465e-17
PA2247	464.62	1.27967	1.18165e-09
PA2512	426.901	1.24161	6.32059e-09
PA2381	309.376	1.22828	2.75027e-07
PA2507	57.1364	1.19904	0.00901678
PA3529	631.937	1.16296	2.02935e-09
PA4133	151.959	1.05556	0.000494286
PA2514	93.1128	1.04749	0.00460269
PA2249	401.202	1.04681	1.5891e-06
PA0717	129.876	1.02612	0.00143672
PA4207	79.0877	1.02486	0.00964794
ssrA	93653.9	0.975349	5.14194e-11
PA2248	334.523	0.954407	3.22792e-05
PA2138	110.717	0.948861	0.00566839
PA2402	375.996	0.930128	2.75499e-05
PA2400	163.382	0.922071	0.00169523
PA2250	508.526	0.865398	2.28664e-05
PA2424	293.871	0.842596	0.00042599
PA0726	237.921	0.837496	0.00109058
PA0723	1188.97	0.796322	4.21043e-06
PA2754	154.749	0.780724	0.00914457
PA0852	285.602	0.761228	0.00156296
crcZ	1145.97	0.713144	4.45501e-05
PA0865	440.907	0.636708	0.00268858
PA1562	497.608	0.589385	0.00415166
rnpB	106763	0.542042	0.000588557
PA3309	982.918	0.52526	0.00326957
PA4266	908.109	-0.486378	0.00713417
PA5240	490.643	-0.552376	0.00730677
PA3266	446.337	-0.554759	0.00871562
PA4265	346.418	-0.586605	0.0095638
PA2743	882.512	-0.596335	0.00105369
PA4406	506.14	-0.602664	0.00326334
PA4275	440.851	-0.615589	0.00383982
PA2742	1108.47	-0.619282	0.000391718
PA4257	359.87	-0.620833	0.00565652
PA3385	765.463	-0.627336	0.000835208
PA4567	640.973	-0.63635	0.00102539
PA0456	1057.62	-0.643092	0.000257183
PA4740	325.548	-0.656662	0.00451653
PA4262	272.221	-0.662092	0.00691186
PA3190	348.682	-0.664232	0.00351065
PA4249	246.604	-0.669902	0.00829415
PA4274	227.756	-0.677382	0.00913327
PA3126	383.048	-0.681222	0.00198523
PA3531	1077.72	-0.69752	7.31953e-05
PA4272	213.68	-0.699853	0.00844342
PA4315	315.293	-0.701966	0.00267624
PA4271	203.384	-0.708494	0.00886587
PA1288	207.726	-0.717563	0.00606142
PA0905	1005.76	-0.718154	5.30682e-05
PA5045	361.7	-0.726789	0.0012057
PA4747	292.906	-0.735501	0.00208624
PA4765	233.103	-0.736075	0.00433463
PA4263	554.112	-0.761765	0.000149399
PA4525	227.807	-0.763133	0.00337618
PA1800	421.882	-0.765647	0.000359375
PA4268	440.499	-0.768084	0.000291167
PA3158	157.015	-0.78932	0.0081593
PA0122	818.728	-0.803905	1.31606e-05
PA4935	263.338	-0.81879	0.000941249
PA5192	150.291	-0.837942	0.00570928
PA1048	217.827	-0.841604	0.00144745
PA4264	367.692	-0.844105	0.000160399
PA4748	246.062	-0.847394	0.000823798
PA2619	299.525	-0.847919	0.000366459
PA3234	335.511	-0.848726	0.000218917
PA4432	214.601	-0.848845	0.00140745
PA4671	241.402	-0.858876	0.000764118
PA1830	586.012	-0.860435	1.275e-05
PA4524.1	164.49	-0.871732	0.00294368
PA3038	247.776	-0.881057	0.000481772
PA5239	645.613	-0.894307	4.2705e-06
PA4670	293.74	-0.916891	0.000134203
PA0264	120.007	-0.918339	0.00593305
PA5569	369.545	-0.921686	3.66162e-05
PA4934	155.534	-0.926197	0.00205754
PA4240	182.357	-0.92881	0.000990516
PA3770	144.386	-0.929587	0.0026408
PA4723	251.11	-0.932797	0.000220702
PA2800	192.771	-0.936946	0.000724715
PA4563	526.966	-0.946408	2.96041e-06
PA0070	99.277	-0.954574	0.00798822
PA3472	377.418	-0.954948	1.7463e-05
PA3186	96.7301	-0.969821	0.00799329
PA0579	389.127	-0.98322	8.56374e-06
PA4248	234.578	-0.986979	0.000146097
PA1761	102.237	-0.988038	0.0055852
PA3150	170.972	-0.990143	0.00064558
PA2366	90.189	-1.00041	0.0078057
PA4276	627.692	-1.00248	2.93177e-07
PA2966	1005.58	-1.00302	1.45597e-08
PA4746.1	166.923	-1.00801	0.000576483
PA1190	265.412	-1.01107	5.1089e-05
PA4277.2	136.819	-1.01411	0.00133066
PA4696	227.002	-1.01523	0.000100323
PA3149	108.321	-1.01576	0.0035317
PA4954	95.1811	-1.0226	0.00535189
PA4694	243.611	-1.03087	5.21252e-05
PA0652	152.851	-1.03107	0.000645426
PA2840	93.2661	-1.03561	0.00518748
PA3009	110.903	-1.03835	0.00265058
PA1582	92.9508	-1.04494	0.00486467
PA4292	77.0986	-1.05198	0.009046
PA4746	244.307	-1.06035	3.46048e-05
PA3792	548.131	-1.06491	1.36495e-07
PA3701	173.237	-1.06778	0.000212453
PA1169	88.7094	-1.0731	0.00463314
PA1003	69.2395	-1.10453	0.00890433
PA0578	120.636	-1.11102	0.000857048
PA1159	329.338	-1.11871	1.25714e-06
PA1010	141.35	-1.12503	0.000326632
PA3656	512.98	-1.15076	1.75544e-08
PA4433	362.978	-1.16115	2.68344e-07
PA1768	64.7788	-1.17608	0.00696343
PA0359	102.109	-1.19119	0.000871039
PA0654	98.9096	-1.19312	0.00098704
PA4291	94.8723	-1.20051	0.00118647
PA5315	447.812	-1.20138	1.46077e-08
PA4306	230.933	-1.20962	4.79282e-06
PA2971	201.96	-1.21122	9.58252e-06
PA4753	209.753	-1.21143	7.53112e-06
PA5374	54.7349	-1.21449	0.00995879
PA4568	419.635	-1.24634	9.42153e-09
PA1636	102.12	-1.27526	0.000373052
PA2851	340.116	-1.30891	1.19288e-08
PA5316	546.414	-1.32046	5.0907e-11
PA3262.1	94.8514	-1.35236	0.000258887
PA4272.1	50.5569	-1.36534	0.00537593
PA4638	748.947	-1.39815	1.10222e-13
PA1345	166.635	-1.39965	1.9648e-06
PA4695	62.08	-1.4401	0.0013623
PA4589	156.991	-1.46048	1.45484e-06
PA2755	62.9666	-1.46837	0.00101129
PA2819.2	38.4255	-1.47455	0.00837108
PA1982	76.2333	-1.47625	0.000318879
PA4590	321.047	-1.5862	3.70255e-11
PA1984	31.6652	-1.72679	0.0053794
PA0083	47.9474	-1.75078	0.000642914
PA5007	23.2467	-1.88026	0.00952471
PA3133.2	97.5604	-2.0672	4.52309e-08
PA1983	27.6924	-2.09833	0.00187999
PA4139	261.253	-2.2574	4.12948e-18
PA3133.1	21.0867	-2.38673	0.00234257
PA1168	313.874	-2.44946	5.17146e-23
PA2115	10.1814	-3.18784	0.00855053
PA1975	15.9665	-3.78921	0.000409785
